# Massively parallel reporter assays identify functional enhancer variants at QT interval GWAS loci

**DOI:** 10.1101/2025.03.11.642686

**Authors:** Dongwon Lee, Lavanya Gunamalai, Jeerthi Kannan, Kyla Vickery, Or Yaacov, Ana C. Onuchic-Whitford, Aravinda Chakravarti, Ashish Kapoor

## Abstract

Genome-wide association studies (GWAS) have identified >30 loci with multiple common noncoding variants explaining interindividual electrocardiographic QT interval (QTi) variation. Of the many types of noncoding functional elements, here we sought to identify transcriptional enhancers with sequence variation and their cognate transcription factors (TFs) that alter the expression of proximal cardiac genes to affect QTi variation. We used massively parallel reporter assays (MPRA) in mouse cardiomyocyte HL-1 cells to screen for functional enhancer variants among 1,018 QTi-associated GWAS variants that overlap candidate cardiac enhancers across 31 loci. We identified 445 GWAS variant-containing enhancers of which 79 showed significant allelic difference in enhancer activity across 21 GWAS loci, with multiple enhancer variants per locus. Of these, we predicted differential binding by cardiac TFs, including AP-1, ATF-1, GATA2, MEF2, NKX2.5, SRF and TBX5 which are known to play key roles in development and homeostasis, at 49 enhancer variants. Finally, we used expression quantitative trait locus mapping and predicted promoter-enhancer contacts to identify 14 candidate target genes through analyses of 36 enhancer variants at 16 loci. This study provides strong evidence for 14 cardiac genes, 10 of them novel, impacting on QTi variation, beyond explaining observed genetic associations.
