## Supplementary material for "Massively parallel reporter assays identify functional enhancer variants at QT interval GWAS loci": Data S5

locus	chrom	snp	motif_id	motif_alt_id	allele	gene_h	gene_h_2	tpm_h_hlv	tpm_h_haa	q.value	p.value	score	score_diff	bh_scaling_factor	motlen
ATP1B1	chr1	rs12079856	MA0643.1	Esrrg	ref	ESRRG	ESRRG	2.46466	2.52412	0.176	2.71e-05	12.6383	10.34043	6494.46494464945	9
ATP1B1	chr1	rs12079856	MA1996.1	Nr1H2	ref	NR1H2	NR1H2	37.7412	40.2038	0.483	4.48e-05	12.3853	6.67888	10781.25	10
ATP1B1	chr1	rs12079856	MA0141.3	ESRRB	ref	ESRRB	ESRRB	1.5146	1.37244	0.242	4.96e-05	9.31034	9.448271	4879.03225806452	10
ATP1B1	chr1	rs12079856	MA0071.1	RORA	ref	RORA	RORA	2.23576	4.19102	0.474	5.22e-05	12.3571	10.1122	9080.45977011494	9
ATP1B1	chr1	rs12079856	MA1111.1	NR2F2	ref	NR2F2	NR2F2	9.78513	23.7195	0.39	5.97e-05	11.8374	6.58537	6532.66331658291	10
ATP1B1	chr1	rs12079856	MA1112.2	NR4A1	ref	NR4A1	NR4A1	35.3426	208.692	0.196	6.01e-05	11.1091	5.20001	3261.231281198	11
ATP1B1	chr1	rs12079856	MA0160.2	NR4A2	ref	NR4A2	NR4A2	1.50108	13.781	0.369	6.03e-05	11.6364	6.98488	6119.40298507463	9
ATP1B1	chr1	rs12079856	MA0592.3	ESRRA	ref	ESRRA	ESRRA	78.0073	65.6203	0.238	6.77e-05	10.7561	6.71545	3515.50960118168	12
ATP1B1	chr1	rs12079856	MA0017.2	NR2F1	ref	NR2F1	NR2F1	0.209899	11.126	0.801	0.000183	8.91837	19.97957	4377.04918032787	12
ATP1B1	chr1	rs79011457	MA1132.1	JUN::JUNB	ref	JUN	JUNB	61.3189	198.32	0.79	8.42e-05	10.8239	4.92953	9382.42280285036	9
ATP1B1	chr1	rs79011457	MA1633.2	BACH1	ref	BACH1	BACH1	2.74136	4.87609	1	0.000131	9.12766	6.25532	7633.58778625954	8
ATP1B1	chr1	rs79011457	MA0478.1	FOSL2	ref	FOSL2	FOSL2	21.4887	49.5201	0.922	0.000158	8.43636	16.30909	5835.44303797468	10
ATP1B1	chr1	rs79011457	MA0604.1	Atf1	ref	ATF1	ATF1	4.6128	6.46055	1	0.000306	9.34426	15.44262	3267.97385620915	7
NOS1AP	chr1	rs10919039	MA1579.1	ZBTB26	ref	ZBTB26	ZBTB26	2.01932	2.92651	0.741	0.000216	9.20408	4.69388	3430.55555555556	14
NOS1AP	chr1	rs10919039	MA0765.3	ETV5	alt	ETV5	ETV5	1.66992	4.58665	0.981	7.34e-05	10.1429	19.6327	13365.1226158038	9
NOS1AP	chr1	rs10919039	MA0763.1	ETV3	alt	ETV3	ETV3	2.91178	4.02579	0.972	8.3e-05	10.831	4.33804	11710.843373494	9
NOS1AP	chr1	rs10919039	MA0028.2	ELK1	alt	ELK1	ELK1	9.1996	10.6986	0.922	0.00012	9	11.37778	7683.33333333333	9
NOS1AP	chr1	rs10919039	MA1484.1	ETS2	alt	ETS2	ETS2	20.7681	41.0064	0.446	0.000129	9.57143	19.38776	3457.36434108527	9
NOS1AP	chr1	rs10919039	MA0475.2	FLI1	alt	FLI1	FLI1	6.39722	8.24703	0.671	0.000131	9.62222	21.13332	5122.13740458015	9
NOS1AP	chr1	rs10919039	MA0098.3	ETS1	alt	ETS1	ETS1	13.3936	17.6402	0.572	0.000163	9.83636	17.12727	3509.20245398773	9
NOS1AP	chr1	rs10919039	MA0759.2	ELK3	alt	ELK3	ELK3	8.4154	12.4926	0.995	0.000193	7.69388	19.87758	5155.44041450777	10
NOS1AP	chr1	rs12087800	MA0745.2	SNAI2	ref	SNAI2	SNAI2	4.43658	10.6119	0.176	3.01e-05	12.8673	8.26526	5847.17607973422	12
NOS1AP	chr1	rs12087800	MA1559.1	SNAI3	ref	SNAI3	SNAI3	1.31204	1.07628	0.193	5.42e-05	11.6545	7.76359	3560.88560885609	9
NOS1AP	chr1	rs12087800	MA1558.1	SNAI1	ref	SNAI1	SNAI1	2.35968	11.7497	0.255	6.32e-05	11.9796	6.16327	4034.81012658228	9
NOS1AP	chr1	rs12087800	MA0665.1	MSC	ref	MSC	MSC	5.65617	16.7807	0.621	0.000203	7.43902	11.93902	3059.11330049261	9
NOS1AP	chr1	rs6680461	MA0592.3	ESRRA	alt	ESRRA	ESRRA	78.0073	65.6203	0.132	2.26e-05	12.3008	6.71543	5840.70796460177	12
NOS1AP	chr1	rs6680461	MA0643.1	Esrrg	alt	ESRRG	ESRRG	2.46466	2.52412	0.176	3.01e-05	12.5745	10.34046	5847.17607973422	9
NOS1AP	chr1	rs6680461	MA0141.3	ESRRB	alt	ESRRB	ESRRB	1.5146	1.37244	0.242	4.37e-05	9.56897	9.44828	5537.75743707094	10
NOS1AP	chr1	rs6704253	MA1954.1	FOXO1::ELK1	alt	FOXO1	ELK1	7.33631	11.76795	0.0734	1.42e-05	13.0612	4.90814	5169.01408450704	13
NOS1AP	chr1	rs6704253	MA0761.2	ETV1	alt	ETV1	ETV1	4.37078	5.84748	0.0643	2.08e-05	12.7724	5.34964	3091.34615384615	13
NOS1AP	chr1	rs6704253	MA0474.3	Erg	alt	ERG	ERG	4.26833	4.45611	0.0774	2.38e-05	12.5691	5.36585	3252.10084033613	13
NOS1AP	chr1	rs6704253	MA1947.1	ETV5::FOXO1	alt	ETV5	FOXO1	3.57147	8.711975	0.311	3.16e-05	12.2	4.07143	9841.77215189873	12
NOS1AP	chr1	rs6704253	MA1950.1	FLI1::FOXI1	alt	FLI1	FOXI1	3.19861	4.123515	0.161	4.01e-05	11.6897	5.8966	4014.96259351621	13
NOS1AP	chr1	rs6704253	MA1935.1	ERF::FOXI1	alt	ERF	FOXI1	7.731	13.1218	0.227	5.72e-05	11.3226	4.06454	3968.53146853147	13
NOS1AP	chr1	rs6704253	MA1955.1	FOXO1::ELK3	alt	FOXO1	ELK3	6.94421	12.66495	0.35	6.7e-05	10.1447	5.26312	5223.88059701493	13
NOS1AP	chr1	rs6704253	MA1956.1	FOXO1::FLI1	alt	FOXO1	FLI1	5.93512	10.542165	0.458	7.09e-05	7.7	6.38571	6459.80253878702	13
NOS1AP	chr1	rs6704253	MA0473.3	ELF1	alt	ELF1	ELF1	9.29354	16.6253	0.244	7.97e-05	10.4553	4.57725	3061.48055207026	13
RNF207	chr1	rs113884827	MA0734.3	Gli2	ref	GLI2	GLI2	0.454175	1.98938	0.243	1.43e-05	13.1743	7.22935	16993.006993007	12
RNF207	chr1	rs113884827	MA0737.1	GLIS3	ref	GLIS3	GLIS3	0.454562	1.36475	0.245	2.54e-05	7.03279	14.11476	9645.66929133858	13
RNF207	chr1	rs113884827	MA1491.2	GLI3	ref	GLI3	GLI3	0.90336	1.09869	0.334	2.93e-05	4.44231	13.7692	11399.3174061433	15
RNF207	chr1	rs113884827	MA0736.1	GLIS2	ref	GLIS2	GLIS2	7.80189	22.2828	0.159	3.96e-05	9.57377	5.36065	4015.15151515152	13
RNF207	chr1	rs3789522	MA1650.1	ZBTB14	ref	ZBTB14	ZBTB14	2.32605	3.05228	0.172	5.59e-05	11.0364	5.87276	3076.92307692308	11
RNF207	chr1	rs3789522	MA1517.1	KLF6	alt	KLF6	KLF6	17.3409	32.2508	0.106	3.46e-05	12.3793	4.91378	3063.5838150289	10
RNF207	chr1	rs61760840	MA1984.1	ZNF667	ref	ZNF667	ZNF667	0.982904	1.49322	0.7	0.000142	9.56738	6.10639	4929.57746478873	11
RNF207	chr1	rs61760840	MA0116.1	Znf423	alt	ZNF423	ZNF423	1.21929	3.32182	0.177	1.36e-05	9.42697	10.51686	13014.7058823529	14
GBF1	chr10	rs2485371	MA1652.1	ZKSCAN5	ref	ZKSCAN5	ZKSCAN5	1.90947	2.43394	0.21	2.76e-05	12.0642	5.80732	7608.69565217391	13
GBF1	chr10	rs2485371	MA1945.1	ETV5::FIGLA	ref	ETV5	FIGLA	0.83496	2.3206947	0.264	8.76e-05	7.58621	5.84483	3013.69863013699	14
GBF1	chr10	rs2485371	MA1627.1	Wt1	alt	WT1	WT1	1.24867	2.50307	0.0221	3.89e-06	15.1463	4.2276	5681.23393316195	13
GBF1	chr10	rs2485371	MA1107.2	KLF9	alt	KLF9	KLF9	25.4739	52.8078	0.0545	7.09e-06	14.122	6.86184	7686.88293370945	15
GBF1	chr10	rs2485371	MA1630.2	ZNF281	alt	ZNF281	ZNF281	2.39385	2.40437	0.0333	8.87e-06	12.7753	5.04496	3754.22773393461	11
GBF1	chr10	rs2485371	MA1107.2	KLF9	alt	KLF9	KLF9	25.4739	52.8078	0.0545	1.35e-05	13.1138	5.78047	4037.03703703704	15
GBF1	chr10	rs2485371	MA0599.1	KLF5	alt	KLF5	KLF5	1.0589	1.12616	0.0665	1.77e-05	13.5918	5.0816	3757.06214689266	9
FADS2	chr11	rs174529	MA0597.2	THAP1	ref	THAP1	THAP1	3.9107	3.7966	0.0541	1.62e-05	13.2222	4.55553	3339.50617283951	11
FADS2	chr11	rs174529	MA1959.1	KLF7	alt	KLF7	KLF7	4.93239	6.25913	0.0674	2.07e-05	13.4494	10.43816	3256.038647343	8
KCNQ1	chr11	rs2074239	MA0738.1	HIC2	ref	HIC2	HIC2	0.906157	1.13408	0.52	0.000132	10.4727	6.6727	3939.39393939394	8
KCNQ1	chr11	rs2074239	MA1542.1	OSR1	alt	OSR1	OSR1	2.68388	8.75158	0.628	0.000171	9.63636	5.34545	3672.51461988304	9
KCNQ1	chr11	rs2074239	MA0636.1	BHLHE41	alt	BHLHE41	BHLHE41	4.62888	10.2516	1	0.000266	3.82692	9.36538	3759.3984962406	9
KCNQ1	chr11	rs708155	MA1574.1	THRB	ref	THRB	THRB	2.46112	2.24808	0.407	9e-05	8.94382	5.75281	4522.22222222222	14
KCNQ1	chr11	rs708155	MA1550.1	PPARD	ref	PPARD	PPARD	8.55021	15.934	0.634	0.000178	3.04082	8.57143	3561.79775280899	15
KCNQ1	chr11	rs708155	MA1537.1	NR2F1	ref	NR2F1	NR2F1	0.209899	11.126	0.629	0.000197	2.85106	5.89361	3192.89340101523	14
KCNQ1	chr11	rs76503999	MA0103.3	ZEB1	alt	ZEB1	ZEB1	11.7118	12.7883	0.0615	1.73e-05	13.3469	21.73466	3554.91329479769	10
KCNQ1	chr11	rs76503999	MA0745.2	SNAI2	alt	SNAI2	SNAI2	4.43658	10.6119	0.176	4.21e-05	12.1735	15.76534	4180.52256532066	12
KCNQ1	chr11	rs76503999	MA1559.1	SNAI3	alt	SNAI3	SNAI3	1.31204	1.07628	0.193	5.78e-05	11.5455	24.291	3339.10034602076	9
KCNQ1	chr11	rs76503999	MA1558.1	SNAI1	alt	SNAI1	SNAI1	2.35968	11.7497	0.255	6.83e-05	11.8367	18.63262	3733.52855051244	9
KCNQ1	chr11	rs76503999	MA0803.1	TBX15	alt	TBX15	TBX15	0.447327	2.43101	0.318	8.34e-05	10.7115	11.673038	3812.94964028777	7
KCNQ1	chr11	rs76503999	MA0807.1	TBX5	alt	TBX5	TBX5	14.6979	71.0206	0.427	0.00011	10.1897	7.29315	3881.81818181818	7
ATP2A2	chr12	rs113754228	MA0895.1	HMBOX1	alt	HMBOX1	HMBOX1	2.33997	3.74824	1	4.58e-05	11.5	14.69355	21834.0611353712	9
ATP2A2	chr12	rs75013764	MA0647.1	GRHL1	ref	GRHL1	GRHL1	0.409011	1.46479	0.222	1.13e-05	13.7241	11.25858	19646.017699115	11
ATP2A2	chr12	rs75013764	MA1968.1	TFCP2	ref	TFCP2	TFCP2	9.23563	10.5078	0.829	3.54e-05	12.197	6.00003	23418.0790960452	9
ATP2A2	chr12	rs75013764	MA0647.1	GRHL1	ref	GRHL1	GRHL1	0.409011	1.46479	0.581	5.95e-05	10.9483	16.75864	9764.70588235294	11
ATP2A2	chr12	rs75013764	MA1968.1	TFCP2	ref	TFCP2	TFCP2	9.23563	10.5078	1	0.000105	10.6212	8.1515	9523.80952380952	9
ATP2A2	chr12	rs75013764	MA0124.2	Nkx3-1	alt	NKX3-1	NKX3-1	1.2358	1.89208	0.122	4.91e-06	14.4364	9.20004	24847.250509165	8
ATP2A2	chr12	rs75013764	MA0063.2	NKX2-5	alt	NKX2-5	NKX2-5	108.323	113.748	0.994	0.000102	10.2016	6.7016	9745.09803921569	10
CNOT1	chr16	rs27097	MA0495.3	MAFF	alt	MAFF	MAFF	6.08822	29.5317	0.585	0.000154	9.30894	5.65853	3798.7012987013	15
CNOT1	chr16	rs4356470	MA0527.1	ZBTB33	ref	ZBTB33	ZBTB33	2.07841	2.59095	0.833	6.31e-05	10.4394	14.9394	13201.2678288431	14
CNOT1	chr16	rs4356470	MA1554.1	RFX7	ref	RFX7	RFX7	1.20947	1.70304	0.854	0.000171	10.0857	13.61427	4994.15204678363	8
CNOT1	chr16	rs77328516	MA0486.2	HSF1	ref	HSF1	HSF1	79.683	87.1941	1	0.000246	3.18033	20.95083	4065.0406504065	12
LITAF	chr16	rs12927069	MA1128.1	FOSL1::JUN	alt	FOSL1	JUN	27.903726	62.390015	0.725	0.00023	9.01111	4.02222	3152.17391304348	12
LITAF	chr16	rs12927069	MA1141.1	FOS::JUND	alt	FOS	JUND	53.50535	173.2725	0.854	0.000276	8.04839	4.43549	3094.20289855072	12
LITAF	chr16	rs12927069	MA0604.1	Atf1	alt	ATF1	ATF1	4.6128	6.46055	1	0.000306	9.34426	15.44262	3267.97385620915	7
LITAF	chr16	rs35097671	MA0595.1	SREBF1	alt	SREBF1	SREBF1	8.70933	22.4332	0.26	7.83e-05	11.061	11.0488049	3320.5619412516	9
LITAF	chr16	rs368548487	MA0597.2	THAP1	ref	THAP1	THAP1	3.9107	3.7966	0.0541	1.59e-05	13.2424	10.47472	3402.51572327044	11
LITAF	chr16	rs368548487	MA0592.3	ESRRA	ref	ESRRA	ESRRA	78.0073	65.6203	0.195	4.44e-05	11.3415	4.85362	4391.89189189189	12
LITAF	chr16	rs67188060	MA0065.2	Pparg::Rxra	ref	PPARG	RXRA	7.967075	8.946445	0.0289	2.19e-06	15.3423	5.48644	13196.3470319635	14
LITAF	chr16	rs67188060	MA1550.1	PPARD	ref	PPARD	PPARD	8.55021	15.934	0.0909	7.78e-06	12.0408	6.16325	11683.8046272494	15
LITAF	chr16	rs67188060	MA1537.1	NR2F1	ref	NR2F1	NR2F1	0.209899	11.126	0.119	8.84e-06	11.6383	5.51064	13461.5384615385	14
LITAF	chr16	rs67188060	MA0855.1	RXRB	ref	RXRB	RXRB	22.6833	29.5259	0.159	1.02e-05	7.58182	8.63637	15588.2352941176	13
LITAF	chr16	rs67188060	MA0856.1	RXRG	ref	RXRG	RXRG	1.7016	2.34114	0.243	1.56e-05	7.06383	8.68085	15576.9230769231	13
LITAF	chr16	rs67188060	MA0512.2	Rxra	ref	RXRA	RXRA	11.2176	12.6763	0.26	1.66e-05	7.5	8.304878	15662.6506024096	13
LITAF	chr16	rs67188060	MA0677.1	Nr2f6	ref	NR2F6	NR2F6	21.545	19.981	0.285	1.83e-05	11.4697	5.54546	15573.7704918033	13
LITAF	chr16	rs67188060	MA1652.1	ZKSCAN5	ref	ZKSCAN5	ZKSCAN5	1.90947	2.43394	0.21	1.91e-05	12.8807	5.40364	10994.7643979058	13
LITAF	chr16	rs67188060	MA1630.2	ZNF281	alt	ZNF281	ZNF281	2.39385	2.40437	0.0302	6.26e-06	13.7191	10.66292	4824.28115015974	11
LITAF	chr16	rs67188060	MA0162.4	EGR1	alt	EGR1	EGR1	28.4434	173.162	0.0483	1.16e-05	13.4878	6.43902	4163.79310344828	13
LITAF	chr16	rs67188060	MA0039.4	KLF4	alt	KLF4	KLF4	19.9173	40.0338	0.0513	1.65e-05	12.7182	4.8182	3109.09090909091	11
LITAF	chr16	rs67188060	MA0471.2	E2F6	alt	E2F6	E2F6	5.13361	6.1118	0.0905	2.08e-05	12.6667	6.84556	4350.96153846154	12
LITAF	chr16	rs67188060	MA1537.1	NR2F1	alt	NR2F1	NR2F1	0.209899	11.126	0.465	6.88e-05	6.12766	5.51064	6758.72093023256	14
LITAF	chr16	rs67188060	MA1550.1	PPARD	alt	PPARD	PPARD	8.55021	15.934	0.431	7.38e-05	5.87755	6.16325	5840.10840108401	15
LITAF	chr16	rs67188060	MA0734.3	Gli2	alt	GLI2	GLI2	0.454175	1.98938	0.342	7.4e-05	10.1835	7.5413	4621.62162162162	12
LITAF	chr16	rs67188060	MA1990.1	Gli1	alt	GLI1	GLI1	0.351592	1.35058	0.569	0.000163	9.01418	5.85106	3490.79754601227	13
LITAF	chr16	rs67188060	MA0677.1	Nr2f6	alt	NR2F6	NR2F6	21.545	19.981	0.838	0.000215	5.92424	5.54546	3897.67441860465	13
LITAF	chr16	rs71136670	MA0851.1	Foxj3	alt	FOXJ3	FOXJ3	9.18324	13.8255	0.268	2.72e-05	12.6429	6.61909	9852.94117647059	16
LITAF	chr16	rs71136670	MA1113.2	PBX2	alt	PBX2	PBX2	20.7577	31.5324	0.685	0.000188	9.33071	6.98425	3643.6170212766	12
MKL2	chr16	rs1659127	MA1630.2	ZNF281	ref	ZNF281	ZNF281	2.39385	2.40437	0.0171	9.12e-07	17.5281	10.66293	18750	11
MKL2	chr16	rs1659127	MA0741.1	KLF16	ref	KLF16	KLF16	3.16967	4.63983	0.0352	1.78e-06	16.2586	5.1552	19775.2808988764	10
MKL2	chr16	rs1659127	MA1596.1	ZNF460	ref	ZNF460	ZNF460	0.609153	1.06209	0.0338	9.17e-06	11.2921	7.58423	3685.93238822246	15
MKL2	chr16	rs1659127	MA0694.1	ZBTB7B	ref	ZBTB7B	ZBTB7B	14.3253	16.8025	0.328	0.000102	9.56897	8.36207	3215.6862745098	11
MKL2	chr16	rs1704528	MA0761.2	ETV1	ref	ETV1	ETV1	4.37078	5.84748	0.000518	3.35e-08	17.8943	5.5772	15462.6865671642	13
MKL2	chr16	rs1704528	MA0062.3	GABPA	ref	GABPA	GABPA	4.79893	7.37776	0.0012	7.9e-08	18.0071	4.9357	15189.8734177215	13
MKL2	chr16	rs1704528	MA0474.3	Erg	ref	ERG	ERG	4.26833	4.45611	0.00136	8.97e-08	18.0407	5.5692	15161.6499442586	13
MKL2	chr16	rs1704528	MA0473.3	ELF1	ref	ELF1	ELF1	9.29354	16.6253	0.00343	2.25e-07	17.748	5.2114	15244.4444444444	13
MKL2	chr16	rs1704528	MA1954.1	FOXO1::ELK1	ref	FOXO1	ELK1	7.33631	11.76795	0.0458	2.94e-06	15.5714	6.21426	15578.231292517	13
MKL2	chr16	rs1704528	MA1952.1	FOXJ2::ELF1	ref	FOXJ2	ELF1	9.214365	13.88455	0.0435	4.57e-06	14.5968	4.69357	9518.59956236324	13
MKL2	chr16	rs1704528	MA1950.1	FLI1::FOXI1	ref	FLI1	FOXI1	3.19861	4.123515	0.161	1.07e-05	13.7586	4.81032	15046.7289719626	13
MKL2	chr16	rs1704528	MA1953.1	FOXO1::ELF1	ref	FOXO1	ELF1	7.38328	14.7313	0.0719	1.38e-05	13.2817	4.85916	5210.14492753623	13
MKL2	chr16	rs1704528	MA0098.3	ETS1	ref	ETS1	ETS1	13.3936	17.6402	0.419	1.79e-05	13.3818	5.63635	23407.8212290503	9
MKL2	chr16	rs1704528	MA0076.2	ELK4	ref	ELK4	ELK4	3.98314	5.51833	0.247	2.02e-05	13.3455	14.200045	12227.7227722772	10
MKL2	chr16	rs1704528	MA0475.2	FLI1	ref	FLI1	FLI1	6.39722	8.24703	0.576	2.46e-05	12.7556	4.68893	23414.6341463415	9
MKL2	chr16	rs1704528	MA1484.1	ETS2	ref	ETS2	ETS2	20.7681	41.0064	0.446	3.31e-05	12.3265	15.38772	13474.3202416918	9
MKL2	chr16	rs1704528	MA0763.1	ETV3	ref	ETV3	ETV3	2.91178	4.02579	0.867	3.7e-05	12	8.71831	23432.4324324324	9
MKL2	chr16	rs1704528	MA1946.1	ETV5::FOXI1	ref	ETV5	FOXI1	0.83496	2.293325	0.46	4.69e-05	11.2121	4.56058	9808.10234541578	12
MKL2	chr16	rs1704528	MA1483.2	ELF2	ref	ELF2	ELF2	6.51807	8.778	0.471	4.85e-05	11.7286	5.60003	9711.34020618557	11
MKL2	chr16	rs1704528	MA1956.1	FOXO1::FLI1	ref	FOXO1	FLI1	5.93512	10.542165	0.458	8.84e-05	7.05714	7.385711	5180.99547511312	13
MKL2	chr16	rs1704528	MA0062.3	GABPA	alt	GABPA	GABPA	4.79893	7.37776	0.0574	1.51e-05	13.0714	4.9357	3801.32450331126	13
MKL2	chr16	rs1704528	MA0473.3	ELF1	alt	ELF1	ELF1	9.29354	16.6253	0.0951	2.49e-05	12.5366	5.2114	3819.27710843374	13
MKL2	chr16	rs1704528	MA0474.3	Erg	alt	ERG	ERG	4.26833	4.45611	0.0774	2.55e-05	12.4715	5.5692	3035.29411764706	13
MKL2	chr16	rs1704531	MA1623.1	Stat2	alt	STAT2	STAT2	14.3803	23.4391	0.0666	1.42e-05	13.1915	5.12058	4690.14084507042	12
MKL2	chr16	rs246184	MA0753.2	ZNF740	ref	ZNF740	ZNF740	3.71344	3.91078	0.0284	3.29e-06	15.3258	7.22468	8632.2188449848	12
MKL2	chr16	rs246184	MA1578.1	VEZF1	ref	VEZF1	VEZF1	14.075	18.6972	0.142	8.45e-06	14.3607	8.32791	16804.7337278106	9
MKL2	chr16	rs246184	MA1578.1	VEZF1	ref	VEZF1	VEZF1	14.075	18.6972	0.142	1.55e-05	13.7213	15.40982	9161.29032258064	9
MKL2	chr16	rs246184	MA0742.2	KLF12	alt	KLF12	KLF12	3.21528	3.42857	0.0493	3.34e-06	15.809	10.47192	14760.4790419162	8
MKL2	chr16	rs246184	MA1513.1	KLF15	alt	KLF15	KLF15	18.3833	18.8776	0.0331	4.15e-06	15.7308	18.94234	7975.90361445783	10
MKL2	chr16	rs246184	MA1959.1	KLF7	alt	KLF7	KLF7	4.93239	6.25913	0.0674	5.17e-06	15.6517	9.82024	13036.750483559	8
MKL2	chr16	rs246184	MA1511.2	KLF10	alt	KLF10	KLF10	11.8385	22.94	0.0523	7e-06	14.618	9.91013	7471.42857142857	8
MKL2	chr16	rs246184	MA0685.2	SP4	alt	SP4	SP4	1.12582	1.74857	0.0534	7e-06	15.5169	10.00005	7628.57142857143	8
MKL2	chr16	rs246184	MA0039.4	KLF4	alt	KLF4	KLF4	19.9173	40.0338	0.045	9.63e-06	13.6	5.36364	4672.89719626168	11
MKL2	chr16	rs246184	MA0599.1	KLF5	alt	KLF5	KLF5	1.0589	1.12616	0.0614	1.03e-05	14.3061	17.8163	5961.16504854369	9
MKL2	chr16	rs246184	MA0516.3	SP2	alt	SP2	SP2	7.67539	10.7529	0.0617	1.4e-05	14.0225	10.20228	4407.14285714286	8
MKL2	chr16	rs246184	MA0079.5	SP1	alt	SP1	SP1	7.6649	10.854	0.0617	2.04e-05	13.1939	9.39798	3024.50980392157	8
MKL2	chr16	rs246184	MA1517.1	KLF6	alt	KLF6	KLF6	17.3409	32.2508	0.106	2.35e-05	12.8448	16.01721	4510.63829787234	10
MKL2	chr16	rs246184	MA0746.2	SP3	alt	SP3	SP3	6.07692	9.44091	0.0864	2.5e-05	12	17.94231	3456	12
MKL2	chr16	rs246184	MA1656.1	ZNF449	alt	ZNF449	ZNF449	2.20739	3.22006	0.392	9.3e-05	9.9633	6.3211	4215.05376344086	13
SLC8A1	chr2	rs17026106	MA1152.1	SOX15	ref	SOX15	SOX15	1.31332	4.78692	0.501	0.000151	10.3874	8.65767	3317.88079470199	9
SLC8A1	chr2	rs17026106	MA0051.1	IRF2	alt	IRF2	IRF2	8.4555	10.9966	0.317	6.29e-05	5.3945	9.05505	5039.74562798092	17
SLC8A1	chr2	rs17026106	MA1956.1	FOXO1::FLI1	alt	FOXO1	FLI1	5.93512	10.542165	0.458	0.000117	6.18571	4.97142	3914.52991452991	13
SPATS2L	chr2	rs12614621	MA1154.1	ZNF282	ref	ZNF282	ZNF282	7.71721	8.80212	0.252	7.67e-05	5.17143	6.028573	3285.52803129074	16
SPATS2L	chr2	rs12614621	MA0130.1	ZNF354C	ref	ZNF354C	ZNF354C	1.22565	1.77769	0.654	0.000195	10.2449	9.46939	3353.84615384615	5
SPATS2L	chr2	rs71022316	MA0161.2	NFIC	alt	NFIC	NFIC	29.2787	41.0188	0.416	0.000117	9.29268	4.691	3555.55555555556	10
ELP6	chr3	rs34634681	MA0865.2	E2F8	ref	E2F8	E2F8	0.867328	1.52951	0.437	2.9e-05	12.3871	5.61291	15068.9655172414	11
ELP6	chr3	rs34634681	MA0694.1	ZBTB7B	alt	ZBTB7B	ZBTB7B	14.3253	16.8025	0.328	6.39e-05	10.7069	9.53449	5133.02034428795	11
ELP6	chr3	rs34634681	MA1491.2	GLI3	alt	GLI3	GLI3	0.90336	1.09869	0.393	6.89e-05	1.23077	7.03846	5703.91872278665	15
SCN5A	chr3	rs11711602	MA0095.3	Yy1	ref	YY1	YY1	10.3364	12.9906	0.499	0.00013	10.0163	4.91061	3838.46153846154	11
SCN5A	chr3	rs12638572	MA0124.2	Nkx3-1	ref	NKX3-1	NKX3-1	1.2358	1.89208	1	0.000135	10.4909	8.78181	7407.40740740741	8
SCN5A	chr3	rs13097780	MA2002.1	Zfp335	ref	ZNF335	ZNF335	3.80597	5.24295	0.239	2.67e-05	12.8293	6.30491	8951.31086142322	10
SCN5A	chr3	rs13097780	MA0694.1	ZBTB7B	alt	ZBTB7B	ZBTB7B	14.3253	16.8025	0.328	7.85e-05	10.2414	6.60347	4178.34394904459	11
SCN5A	chr3	rs13097780	MA1538.1	NR2F1	alt	NR2F1	NR2F1	0.209899	11.126	0.566	0.000185	5.30909	7.87273	3059.45945945946	14
SCN5A	chr3	rs169046	MA0604.1	Atf1	alt	ATF1	ATF1	4.6128	6.46055	1	0.000306	9.34426	7.42623	3267.97385620915	7
SCN5A	chr3	rs41312391	MA0839.1	CREB3L1	ref	CREB3L1	CREB3L1	14.061	8.46231	0.504	0.000163	6.16667	14.84849	3092.0245398773	13
SCN5A	chr3	rs6772948	MA0591.1	Bach1::Mafk	ref	BACH1	MAFK	18.27348	25.308595	0.306	9.25e-05	6.36842	6.48688	3308.10810810811	14
SCN5A	chr3	rs6772948	MA0591.1	Bach1::Mafk	alt	BACH1	MAFK	18.27348	25.308595	0.114	8.32e-06	12.8553	6.48688	13701.9230769231	14
SCN5A	chr3	rs6772948	MA0150.2	Nfe2l2	alt	NFE2L2	NFE2L2	17.7418	40.72	0.439	5.34e-05	10.2879	14.69699	8220.97378277154	14
SCN5A	chr3	rs6772948	MA1652.1	ZKSCAN5	alt	ZKSCAN5	ZKSCAN5	1.90947	2.43394	0.349	6.9e-05	10.3119	4.88988	5057.97101449275	13
SCN5A	chr3	rs6772948	MA1715.1	ZNF707	alt	ZNF707	ZNF707	1.53848	1.94743	0.356	0.000111	5.83838	5.7474709	3207.20720720721	14
SCN5A	chr3	rs6772948	MA1144.1	FOSL2::JUND	alt	FOSL2	JUND	49.76475	100.14605	1	0.000254	8.5082	15.16394	3937.00787401575	9
SCN5A	chr3	rs6772948	MA1135.1	FOSB::JUNB	alt	FOSB	JUNB	34.2336215	143.1024	1	0.000306	8.04839	15.14516	3267.97385620915	9
SCN5A	chr3	rs6798015	MA0131.2	HINFP	ref	HINFP	HINFP	2.2568	3.12676	0.261	3.54e-05	11.9394	14.54546	7372.8813559322	11
SCN5A	chr3	rs71085318	MA0141.3	ESRRB	ref	ESRRB	ESRRB	1.5146	1.37244	0.0817	6.71e-06	14.6207	31.4483	12175.8569299553	10
SCN5A	chr3	rs71085318	MA0592.3	ESRRA	ref	ESRRA	ESRRA	78.0073	65.6203	0.13	7.42e-06	14.4146	21.5935	17520.2156334232	12
SCN5A	chr3	rs71085318	MA0728.1	Nr2F6	ref	NR2F6	NR2F6	21.545	19.981	0.102	7.43e-06	4.51429	40.04289	13728.1292059219	14
SCN5A	chr3	rs71085318	MA0859.1	Rarg	ref	RARG	RARG	4.61745	9.44764	0.0473	8.06e-06	6.34043	50.40423	5868.48635235732	15
SCN5A	chr3	rs71085318	MA0643.1	Esrrg	ref	ESRRG	ESRRG	2.46466	2.52412	0.148	1.17e-05	14.3404	27.851	12649.5726495726	9
SCN5A	chr3	rs71085318	MA0857.1	Rarb	ref	RARB	RARB	4.55037	7.44312	0.169	1.44e-05	2.2931	40.9483	11736.1111111111	15
SCN5A	chr3	rs71085318	MA1111.1	NR2F2	ref	NR2F2	NR2F2	9.78513	23.7195	0.318	2.96e-05	12.9837	16.5691	10743.2432432432	10
SCN5A	chr3	rs71085318	MA1996.1	Nr1H2	ref	NR1H2	NR1H2	37.7412	40.2038	0.483	8.05e-05	12	14.5596	6000	10
SCN5A	chr3	rs71085318	MA0071.1	RORA	ref	RORA	RORA	2.23576	4.19102	0.508	8.68e-05	11.4388	20.9285	5852.53456221198	9
GMPR	chr6	rs4716056	MA0521.2	Tcf12	ref	TCF12	TCF12	4.62159	7.89164	0.182	2.83e-05	12.8943	6.55284	6431.09540636042	11
GMPR	chr6	rs4716056	MA0521.2	Tcf12	ref	TCF12	TCF12	4.62159	7.89164	0.182	2.83e-05	12.8943	6.55284	6431.09540636042	11
GMPR	chr6	rs4716056	MA0691.1	TFAP4	ref	TFAP4	TFAP4	1.56177	2.16067	0.351	3.35e-05	12.4727	11.43634	10477.6119402985	9
GMPR	chr6	rs4716056	MA0698.1	ZBTB18	ref	ZBTB18	ZBTB18	7.9508	8.52662	0.327	3.79e-05	11.1143	9.54287	8627.96833773087	12
GMPR	chr6	rs4716056	MA0691.1	TFAP4	ref	TFAP4	TFAP4	1.56177	2.16067	0.351	4.39e-05	11.9818	17.32725	7995.44419134396	9
GMPR	chr6	rs4716056	MA0633.2	Twist2	ref	TWIST2	TWIST2	1.47373	6.02818	0.264	4.45e-05	12.9574	6.76591	5932.58426966292	9
GMPR	chr6	rs4716056	MA0633.2	Twist2	ref	TWIST2	TWIST2	1.47373	6.02818	0.264	4.45e-05	12.9574	6.76591	5932.58426966292	9
GMPR	chr6	rs4716056	MA0832.1	Tcf21	ref	TCF21	TCF21	2.67206	11.6217	0.323	6.35e-05	6.57895	12.60527	5086.61417322835	13
GMPR	chr6	rs4716056	MA0665.1	MSC	ref	MSC	MSC	5.65617	16.7807	0.621	6.58e-05	10.378	11.74385	9437.68996960486	9
GMPR	chr6	rs4716056	MA0091.1	TAL1::TCF3	ref	TAL1	TCF3	3.91759	5.172325	0.214	6.65e-05	10.9888	10.651721	3218.04511278195	11
PLN	chr6	rs10457327	MA0482.2	GATA4	ref	GATA4	GATA4	45.1989	53.6725	0.758	7.04e-05	11.065	6.64224	10767.0454545455	11
PLN	chr6	rs10457327	MA0036.3	GATA2	ref	GATA2	GATA2	7.84725	7.58952	1	0.000113	10.5408	6.76529	8849.55752212389	10
PLN	chr6	rs4945614	MA1962.1	POU2F1::SOX2	ref	POU2F1	SOX2	0.843281	1.399924	0.0661	1.15e-05	12.05	4.68	5747.82608695652	16
PLN	chr6	rs4945614	MA0766.2	GATA5	ref	GATA5	GATA5	0.404797	2.54314	1	0.000297	9.46939	19.08163	3367.00336700337	9
PLN	chr6	rs6909211	MA1932.1	ELK1::HOXB13	ref	ELK1	HOXB13	4.5998	5.3493	0.947	0.000204	4.84615	6.23077	4642.1568627451	15
KCNH2	chr7	rs1049793	MA0522.3	TCF3	ref	TCF3	TCF3	5.14617	7.3609	0.172	4.4e-05	11.539	5.36879	3909.09090909091	10
KCNH2	chr7	rs1049793	MA0830.2	TCF4	ref	TCF4	TCF4	4.82881	7.14487	0.142	4.45e-05	11.8455	6.48778	3191.01123595506	12
KCNH2	chr7	rs1049793	MA1727.1	ZNF417	ref	ZNF417	ZNF417	1.64459	2.45332	0.287	6.98e-05	9.64286	9.357146	4111.74785100286	14
KCNH2	chr7	rs1049793	MA0671.1	NFIX	ref	NFIX	NFIX	19.2616	33.0815	0.366	8.94e-05	10.234	7.44677	4093.95973154362	8
KCNH2	chr7	rs1049793	MA0677.1	Nr2f6	ref	NR2F6	NR2F6	21.545	19.981	0.838	0.000205	6.04545	5.24242	4087.80487804878	13
KCNH2	chr7	rs1049793	MA0649.1	HEY2	ref	HEY2	HEY2	18.6125	4.36354	1	0.000286	8.37931	4.44828	3496.5034965035	9
KCNH2	chr7	rs1049793	MA1637.1	EBF3	alt	EBF3	EBF3	3.76229	6.63189	0.0884	2.42e-05	12.5041	5.87808	3652.89256198347	12
KCNH2	chr7	rs1049793	MA1604.1	Ebf2	alt	EBF2	EBF2	5.07281	7.33847	0.101	3.35e-05	11.9024	6.08126	3014.92537313433	12
KCNH2	chr7	rs1049793	MA0074.1	RXRA::VDR	alt	RXRA	VDR	5.6981665	6.7568575	1	0.000115	4.26606	8.65138	8695.65217391304	14
KCNH2	chr7	rs6464118	MA0859.1	Rarg	ref	RARG	RARG	4.61745	9.44764	0.0473	4.76e-06	8.19149	13.95745	9936.97478991597	15
KCNH2	chr7	rs6464118	MA1532.2	NR1D2	ref	NR1D2	NR1D2	6.35918	9.91834	0.201	1.47e-05	9.48889	10.111112	13673.4693877551	14
KCNH2	chr7	rs6464118	MA1531.1	NR1D1	ref	NR1D1	NR1D1	14.0979	34.0358	0.147	1.69e-05	10.5385	18.01927	8698.22485207101	14
LAPTM4B	chr8	rs112327154	MA0660.1	MEF2B	alt	MEF2B	MEF2B	1.91114	3.42445	0.0924	1.91e-05	10.6909	9.18181	4837.69633507853	11
LAPTM4B	chr8	rs112327154	MA0773.1	MEF2D	alt	MEF2D	MEF2D	31.1953	35.9431	0.0953	1.97e-05	10.6727	8.36361	4837.56345177665	11
LAPTM4B	chr8	rs112327154	MA1588.1	ZNF136	alt	ZNF136	ZNF136	1.4584	2.51558	0.715	0.000203	6.53226	12.0242	3522.16748768473	14
LAPTM4B	chr8	rs13259176	MA0116.1	Znf423	ref	ZNF423	ZNF423	1.21929	3.32182	0.268	6.44e-05	6.06742	10.51686	4161.49068322981	14
LAPTM4B	chr8	rs13259176	MA0657.1	KLF13	ref	KLF13	KLF13	12.9783	20.438	0.466	9.33e-05	3.48276	7.06897	4994.640943194	17
LAPTM4B	chr8	rs13259176	MA0083.3	SRF	alt	SRF	SRF	40.6233	56.0603	0.871	0.000208	1.27869	15.77049	4187.5	15
LAPTM4B	chr8	rs4574820	MA1960.1	MGA::EVX1	ref	MGA	EVX1	1.16238	1.64864105	0.961	0.000213	8.29091	4.87273	4511.73708920188	11
