## Supplementary material for "Massively parallel reporter assays identify functional enhancer variants at QT interval GWAS loci": Data S7

locus	chrom	hg38_pos	snp	gene_name	abc_score	pval_eqtl_hlv	pval_aseqtl_hlv	missing_in_GTEx	missing_in_ABC
RNF207	chr1	6198965	rs3789522	RNF207-AS1	NA	1.34264e-12	NA	FALSE	FALSE
RNF207	chr1	6198965	rs3789522	RPL22	0.078563	NA	NA	FALSE	FALSE
NOS1AP	chr1	162192150	rs12087800	C1orf226	NA	2.36196e-06	NA	FALSE	TRUE
NOS1AP	chr1	162192150	rs12087800	NOS1AP	NA	9.51292e-07	NA	FALSE	TRUE
NOS1AP	chr1	162275832	rs10919039	C1orf226	NA	2.57434e-08	NA	FALSE	TRUE
NOS1AP	chr1	162275832	rs10919039	NOS1AP	NA	1.72412e-06	NA	FALSE	TRUE
NOS1AP	chr1	162285496	rs6680461	NOS1AP	NA	1.94063e-07	NA	FALSE	TRUE
GBF1	chr10	102274330	rs2485371	PITX3	NA	1.96423e-12	NA	FALSE	TRUE
KCNQ1	chr11	2375061	rs800138	C11orf21	NA	1.14497e-07	2.10483950881945e-05	FALSE	FALSE
KCNQ1	chr11	2375061	rs800138	CD81	0.06594	NA	NA	FALSE	FALSE
KCNQ1	chr11	2375061	rs800138	CD81-AS1	0.065945	NA	3.85175191557084e-10	FALSE	FALSE
KCNQ1	chr11	2375765	rs708155	C11orf21	NA	1.48883e-07	2.10483950881945e-05	FALSE	FALSE
KCNQ1	chr11	2375765	rs708155	CD81	0.06594	NA	NA	FALSE	FALSE
KCNQ1	chr11	2375765	rs708155	CD81-AS1	0.065945	NA	3.85175191557084e-10	FALSE	FALSE
KCNQ1	chr11	2463862	rs2074239	KCNQ1	0.050275	NA	NA	FALSE	FALSE
FADS2	chr11	61776489	rs174529	FADS1	NA	4.72887e-06	NA	FALSE	FALSE
FADS2	chr11	61776489	rs174529	FADS2	NA	1.79034e-16	NA	FALSE	FALSE
LITAF	chr16	11585661	rs67188060	LITAF	0.07397	NA	NA	FALSE	FALSE
MKL2	chr16	14301021	rs181766	MIR193BHG	0.112452	NA	NA	FALSE	FALSE
MKL2	chr16	14301220	rs246184	MIR193BHG	0.112452	NA	NA	TRUE	FALSE
CNOT1	chr16	58495711	rs4356470	NDRG4	0.146613	3.44577e-07	4.84701913062852e-07	FALSE	FALSE
CNOT1	chr16	58495711	rs4356470	SETD6	0.038044	NA	4.23130970613116e-09	FALSE	FALSE
CNOT1	chr16	58516396	rs77328516	RP11-481J2.4	NA	3.83092e-06	NA	FALSE	FALSE
CNOT1	chr16	58516396	rs77328516	SETD6	0.070879	4.73598e-14	1.0266849857324e-14	FALSE	FALSE
CNOT1	chr16	58630161	rs27097	CNOT1	0.427866	NA	NA	FALSE	FALSE
CNOT1	chr16	58630161	rs27097	GOT2	0.06231	NA	NA	FALSE	FALSE
CNOT1	chr16	58630161	rs27097	NDRG4	0.054008	6.95362e-13	1.15559910720175e-12	FALSE	FALSE
CNOT1	chr16	58630161	rs27097	RP11-481J2.4	NA	6.88864e-09	NA	FALSE	FALSE
CNOT1	chr16	58630161	rs27097	SETD6	0.077962	3.78985e-10	6.91290039900645e-18	FALSE	FALSE
CNOT1	chr16	58630161	rs27097	SLC38A7	0.069343	NA	NA	FALSE	FALSE
CNOT1	chr16	58631229	rs151816	NDRG4	NA	8.55316e-13	2.3589831895637e-13	FALSE	TRUE
CNOT1	chr16	58631229	rs151816	RP11-481J2.4	NA	2.80033e-09	NA	FALSE	TRUE
CNOT1	chr16	58631229	rs151816	SETD6	NA	1.99819e-10	1.44241697366442e-17	FALSE	TRUE
LIG3	chr17	34980567	rs12945428	CCT6B	0.123738	NA	NA	FALSE	FALSE
LIG3	chr17	34980567	rs12945428	LIG3	0.296196	5.85627e-31	NA	FALSE	FALSE
LIG3	chr17	34980567	rs12945428	NLE1	0.055298	NA	NA	FALSE	FALSE
LIG3	chr17	34980567	rs12945428	RAD51D	0.080204	NA	NA	FALSE	FALSE
LIG3	chr17	34980567	rs12945428	RFFL	0.06466	9.13847e-10	NA	FALSE	FALSE
LIG3	chr17	34980567	rs12945428	ZNF830	0.123737	NA	NA	FALSE	FALSE
PRKCA	chr17	66302564	rs61762372	PRKCA	0.18768	NA	NA	TRUE	FALSE
SPATS2L	chr2	200306484	rs12614621	AOX1	0.051698	NA	NA	FALSE	FALSE
SPATS2L	chr2	200306484	rs12614621	SGO2	0.054881	NA	NA	FALSE	FALSE
SPATS2L	chr2	200306484	rs12614621	SPATS2L	0.455019	9.07147e-11	NA	FALSE	FALSE
SPATS2L	chr2	200306746	rs71022316	AOX1	0.051698	NA	NA	FALSE	FALSE
SPATS2L	chr2	200306746	rs71022316	SGO2	0.054881	NA	NA	FALSE	FALSE
SPATS2L	chr2	200306746	rs71022316	SPATS2L	0.455019	8.79789e-11	NA	FALSE	FALSE
SCN5A	chr3	38375876	rs169046	CSRNP1	NA	NA	4.91821510668272e-05	FALSE	TRUE
SCN5A	chr3	38375876	rs169046	EXOG	NA	NA	0.00061514867166881	FALSE	TRUE
SCN5A	chr3	38377836	rs71085318	CSRNP1	NA	NA	2.01112357825325e-05	FALSE	TRUE
SCN5A	chr3	38377836	rs71085318	EXOG	NA	NA	0.00096632155001467	FALSE	TRUE
SCN5A	chr3	38545817	rs149624457	SCN5A	NA	NA	3.3553054680156e-06	FALSE	TRUE
SCN5A	chr3	38550915	rs1805126	SCN5A	NA	NA	2.30568268751257e-05	FALSE	TRUE
SCN5A	chr3	38557115	rs41312391	SCN5A	NA	NA	1.01701589012268e-05	FALSE	TRUE
ELP6	chr3	47512991	rs35559100	ELP6	0.152434	NA	NA	TRUE	FALSE
ELP6	chr3	47537612	rs34634681	NBEAL2	NA	8.64364e-08	0.00026903882104765	FALSE	TRUE
ELP6	chr3	47537612	rs34634681	PTPN23	NA	9.30184e-07	NA	FALSE	TRUE
PLN	chr6	118217902	rs4945614	CEP85L	NA	NA	2.97535125576389e-06	FALSE	FALSE
PLN	chr6	118217902	rs4945614	PLN	NA	NA	0.00093191730789331	FALSE	FALSE
PLN	chr6	118370989	rs10457327	CEP85L	NA	NA	7.74276013885749e-08	FALSE	FALSE
PLN	chr6	118370989	rs10457327	PLN	NA	NA	0.00013138607985991	FALSE	FALSE
PLN	chr6	118550917	rs12211576	SSXP10	NA	9.06494e-05	NA	FALSE	TRUE
KCNH2	chr7	150976226	rs3807370	KCNH2	0.052369	NA	NA	FALSE	FALSE
LAPTM4B	chr8	97797691	rs11382484	LAPTM4B	NA	2.19463e-05	NA	FALSE	TRUE
LAPTM4B	chr8	97811949	rs13259176	LAPTM4B	NA	2.19994e-08	NA	FALSE	TRUE
LAPTM4B	chr8	97817484	rs4574820	LAPTM4B	NA	2.43543e-08	NA	FALSE	TRUE
LAPTM4B	chr8	97821171	rs112327154	LAPTM4B	NA	2.53699e-08	NA	FALSE	TRUE
LAPTM4B	chr8	97821898	rs6468597	LAPTM4B	NA	7.54853e-08	NA	FALSE	TRUE
