## Supplementary material for "Massively parallel reporter assays identify functional enhancer variants at QT interval GWAS loci": Data S8

### Sheet: Sheet1
Name	Sequence	Description
MPRA_pLS-mP_Fwd	ctgccagggcccgctctagaCACTGAGGACCGGATCAACT	Amplification and cloning of oligo pools in pLS-mP (SbfI-EcoRI); forward primer
MPRA_pLS-mP_Rev	aagttattaggtccctcgacAGGTCTCGGTTCACGCAATG	Amplification and cloning of oligo pools in pLS-mP (SbfI-EcoRI); reverse primer
OligoSeq_P5	AATGATACGGCGACCACCGAGATCTACACcccgctctagaCACTGAGGACCGGATCAACT	Amplification of oligo sequencing Illumina library; common forward primer
OligoSeq_P7_N701-RC	CAAGCAGAAGACGGCATACGAGATTAAGGCGAtccctcgacAGGTCTCGGTTCACGCAATG	Amplification of oligo sequencing Illumina library; indexed reverse primer
OligoSeq_P7_N702-RC	CAAGCAGAAGACGGCATACGAGATCGTACTAGtccctcgacAGGTCTCGGTTCACGCAATG	Amplification of oligo sequencing Illumina library; indexed reverse primer
OligoSeq_R1	cccgctctagaCACTGAGGACCGGATCAACT	Oligo sequencing read 1 primer
OligoSeq_R2	tccctcgacAGGTCTCGGTTCACGCAATG	Oligo sequencing read 2 primer
OligoSeq_Index1	CATTGCGTGAACCGAGACCTgtcgaggga	Oligo sequencing index read primer
MPRA_pGL4.23_Fwd	ctggcctaactggccggtaccCACTGAGGACCGGATCAACT	Amplification and cloning of oligo pools in pGL4.23 (KpnI-XbaI); forward primer
MPRA_pGL4.23_Rev	agcggccggccgccccgactctagaAGGTCTCGGTTCACGCAATG	Amplification and cloning of oligo pools in pGL4.23 (KpnI-XbaI); reverse primer
BarcodeSeq_P5	AATGATACGGCGACCACCGAGATCTACACcaacgagaagcgcgatcacatggtcctg	Amplification of barcode sequencing Illumina library; common forward primer
MPRA_pGL4.23_BarcodeSeq_P7_N701-RC	CAAGCAGAAGACGGCATACGAGATTAAGGCGAccgactctagaAGGTCTCGGTTCACGCA	Reverse transcription/amplification of barcode sequencing Illumina library; indexed reverse primer
MPRA_pGL4.23_BarcodeSeq_P7_N702-RC	CAAGCAGAAGACGGCATACGAGATCGTACTAGccgactctagaAGGTCTCGGTTCACGCA	Reverse transcription/amplification of barcode sequencing Illumina library; indexed reverse primer
MPRA_pGL4.23_BarcodeSeq_P7_N703-RC	CAAGCAGAAGACGGCATACGAGATAGGCAGAAccgactctagaAGGTCTCGGTTCACGCA	Reverse transcription/amplification of barcode sequencing Illumina library; indexed reverse primer
MPRA_pGL4.23_BarcodeSeq_P7_N704-RC	CAAGCAGAAGACGGCATACGAGATTCCTGAGCccgactctagaAGGTCTCGGTTCACGCA	Reverse transcription/amplification of barcode sequencing Illumina library; indexed reverse primer
MPRA_pGL4.23_BarcodeSeq_P7_N705-RC	CAAGCAGAAGACGGCATACGAGATGGACTCCTccgactctagaAGGTCTCGGTTCACGCA	Reverse transcription/amplification of barcode sequencing Illumina library; indexed reverse primer
MPRA_pGL4.23_BarcodeSeq_P7_N706-RC	CAAGCAGAAGACGGCATACGAGATTAGGCATGccgactctagaAGGTCTCGGTTCACGCA	Reverse transcription/amplification of barcode sequencing Illumina library; indexed reverse primer
MPRA_pGL4.23_BarcodeSeq_P7_N707-RC	CAAGCAGAAGACGGCATACGAGATCTCTCTACccgactctagaAGGTCTCGGTTCACGCA	Reverse transcription/amplification of barcode sequencing Illumina library; indexed reverse primer
MPRA_pGL4.23_BarcodeSeq_P7_N708-RC	CAAGCAGAAGACGGCATACGAGATCAGAGAGGccgactctagaAGGTCTCGGTTCACGCA	Reverse transcription/amplification of barcode sequencing Illumina library; indexed reverse primer
MPRA_pGL4.23_BarcodeSeq_P7_N709-RC	CAAGCAGAAGACGGCATACGAGATGCTACGCTccgactctagaAGGTCTCGGTTCACGCA	Reverse transcription/amplification of barcode sequencing Illumina library; indexed reverse primer
MPRA_pGL4.23_BarcodeSeq_P7_N710-RC	CAAGCAGAAGACGGCATACGAGATCGAGGCTGccgactctagaAGGTCTCGGTTCACGCA	Reverse transcription/amplification of barcode sequencing Illumina library; indexed reverse primer
MPRA_pGL4.23_BarcodeSeq_P7_N711-RC	CAAGCAGAAGACGGCATACGAGATAAGAGGCAccgactctagaAGGTCTCGGTTCACGCA	Reverse transcription/amplification of barcode sequencing Illumina library; indexed reverse primer
MPRA_pGL4.23_BarcodeSeq_P7_N712-RC	CAAGCAGAAGACGGCATACGAGATGTAGAGGAccgactctagaAGGTCTCGGTTCACGCA	Reverse transcription/amplification of barcode sequencing Illumina library; indexed reverse primer
MPRA_pGL4.23_BarcodeSeq_P7_N714-RC	CAAGCAGAAGACGGCATACGAGATGCTCATGAccgactctagaAGGTCTCGGTTCACGCA	Reverse transcription/amplification of barcode sequencing Illumina library; indexed reverse primer
MPRA_pGL4.23_BarcodeSeq_P7_N715-RC	CAAGCAGAAGACGGCATACGAGATATCTCAGGccgactctagaAGGTCTCGGTTCACGCA	Reverse transcription/amplification of barcode sequencing Illumina library; indexed reverse primer
MPRA_pGL4.23_BarcodeSeq_P7_N716-RC	CAAGCAGAAGACGGCATACGAGATACTCGCTAccgactctagaAGGTCTCGGTTCACGCA	Reverse transcription/amplification of barcode sequencing Illumina library; indexed reverse primer
MPRA_pGL4.23_BarcodeSeq_P7_N718-RC	CAAGCAGAAGACGGCATACGAGATGGAGCTACccgactctagaAGGTCTCGGTTCACGCA	Reverse transcription/amplification of barcode sequencing Illumina library; indexed reverse primer
MPRA_pGL4.23_BarcodeSeq_P7_N719-RC	CAAGCAGAAGACGGCATACGAGATGCGTAGTAccgactctagaAGGTCTCGGTTCACGCA	Reverse transcription/amplification of barcode sequencing Illumina library; indexed reverse primer
MPRA_pGL4.23_BarcodeSeq_P7_N720-RC	CAAGCAGAAGACGGCATACGAGATCGGAGCCTccgactctagaAGGTCTCGGTTCACGCA	Reverse transcription/amplification of barcode sequencing Illumina library; indexed reverse primer
MPRA_pGL4.23_BarcodeSeq_P7_N721-RC	CAAGCAGAAGACGGCATACGAGATTACGCTGCccgactctagaAGGTCTCGGTTCACGCA	Reverse transcription/amplification of barcode sequencing Illumina library; indexed reverse primer
MPRA_pGL4.23_BarcodeSeq_P7_N722-RC	CAAGCAGAAGACGGCATACGAGATATGCGCAGccgactctagaAGGTCTCGGTTCACGCA	Reverse transcription/amplification of barcode sequencing Illumina library; indexed reverse primer
MPRA_pGL4.23_BarcodeSeq_P7_N723-RC	CAAGCAGAAGACGGCATACGAGATTAGCGCTCccgactctagaAGGTCTCGGTTCACGCA	Reverse transcription/amplification of barcode sequencing Illumina library; indexed reverse primer
MPRA_pGL4.23_BarcodeSeq_P7_N724-RC	CAAGCAGAAGACGGCATACGAGATACTGAGCGccgactctagaAGGTCTCGGTTCACGCA	Reverse transcription/amplification of barcode sequencing Illumina library; indexed reverse primer
MPRA_pGL4.23_BarcodeSeq_P7_N726-RC	CAAGCAGAAGACGGCATACGAGATCCTAAGACccgactctagaAGGTCTCGGTTCACGCA	Reverse transcription/amplification of barcode sequencing Illumina library; indexed reverse primer
MPRA_pGL4.23_BarcodeSeq_P7_N727-RC	CAAGCAGAAGACGGCATACGAGATCGATCAGTccgactctagaAGGTCTCGGTTCACGCA	Reverse transcription/amplification of barcode sequencing Illumina library; indexed reverse primer
MPRA_pGL4.23_BarcodeSeq_P7_N728-RC	CAAGCAGAAGACGGCATACGAGATTGCAGCTAccgactctagaAGGTCTCGGTTCACGCA	Reverse transcription/amplification of barcode sequencing Illumina library; indexed reverse primer
MPRA_pGL4.23_BarcodeSeq_P7_N729-RC	CAAGCAGAAGACGGCATACGAGATTCGACGTCccgactctagaAGGTCTCGGTTCACGCA	Reverse transcription/amplification of barcode sequencing Illumina library; indexed reverse primer
BarcodeSeq_R1	ctctcggcatggacgagctgtacaagtagGAATTC	Barcode sequencing read 1 primer
pGL4.23_BarcodeSeq_R2	ccgactctagaAGGTCTCGGTTCACGCAATG	Barcode sequencing read 2 primer
pGL4.23_BarcodeSeq_Index1	CATTGCGTGAACCGAGACCTtctagagtcgg	Barcode sequencing index read primer
chr6_118646089_rs6909211F	CTGGCCTAACTGGCCGGTACCCGCCCGTAGTCCCAGCTA	Amplification and cloning of rs6909211-centered test amplicon in pGL4.23 (KpnI-XhoI); forward primer
chr6_118646217_rs6909211R	GAGGCCAGATCTTGATATCCTCGAGTTAGACAGAATCTTGTTCTGTTGCC	Amplification and cloning of rs6909211-centered test amplicon in pGL4.23 (KpnI-XhoI); reverse primer
chr11_2463798_rs2074239F	CTGGCCTAACTGGCCGGTACCTGAAGCCGGATGGCCCGG	Amplification and cloning of rs2074239-centered test amplicon in pGL4.23 (KpnI-XhoI); forward primer
chr11_2463926_rs2074239R	GAGGCCAGATCTTGATATCCTCGAGGCTGCCTCACACCGTGGG	Amplification and cloning of rs2074239-centered test amplicon in pGL4.23 (KpnI-XhoI); reverse primer
chr11_2464739_rs76503999F	CTGGCCTAACTGGCCGGTACCGGGCGAGGAGGAAAGGGT	Amplification and cloning of rs76503999-centered test amplicon in pGL4.23 (KpnI-XhoI); forward primer
chr11_2464867_rs76503999R	GAGGCCAGATCTTGATATCCTCGAGGGAAAAGAGAAGAGAAGCGCC	Amplification and cloning of rs76503999-centered test amplicon in pGL4.23 (KpnI-XhoI); reverse primer
chr16_58495647_rs4356470F	CTGGCCTAACTGGCCGGTACCGGTCTGGATGCAGGGGTG	Amplification and cloning of rs4356470-centered test amplicon in pGL4.23 (KpnI-XhoI); forward primer
chr16_58495775_rs4356470R	GAGGCCAGATCTTGATATCCTCGAGTCCTTGAAGTGGCGCGTG	Amplification and cloning of rs4356470-centered test amplicon in pGL4.23 (KpnI-XhoI); reverse primer
chr1_169103690_rs79011457F	CTGGCCTAACTGGCCGGTACCAGGTCACACAGCAGGAAGCGC	Amplification and cloning of rs79011457-centered test amplicon in pGL4.23 (KpnI-XhoI); forward primer
chr1_169103818_rs79011457R	GAGGCCAGATCTTGATATCCTCGAGCACTCTGATACCCACCCCATACC	Amplification and cloning of rs79011457-centered test amplicon in pGL4.23 (KpnI-XhoI); reverse primer
chr1_169103700_rs12079856F	CTGGCCTAACTGGCCGGTACCGCAGGAAGCGCACTGGAA	Amplification and cloning of rs12079856-centered test amplicon in pGL4.23 (KpnI-XhoI); forward primer
chr1_169103828_rs12079856R	GAGGCCAGATCTTGATATCCTCGAGGTCACCTTCCCACTCTGATAC	Amplification and cloning of rs12079856-centered test amplicon in pGL4.23 (KpnI-XhoI); reverse primer
chr3_38573761_rs6772948F	CTGGCCTAACTGGCCGGTACCCTGCCAATGGTAAAACAGCAGGC	Amplification and cloning of rs6772948-centered test amplicon in pGL4.23 (KpnI-XhoI); forward primer
chr3_38573889_rs6772948R	GAGGCCAGATCTTGATATCCTCGAGTGGGGAGGCACTGTGGCT	Amplification and cloning of rs6772948-centered test amplicon in pGL4.23 (KpnI-XhoI); reverse primer
chr7_150860513_rs1049793F	CTGGCCTAACTGGCCGGTACCAGTGACCAAGTACCGGGAG	Amplification and cloning of rs1049793-centered test amplicon in pGL4.23 (KpnI-XhoI); forward primer
chr7_150860641_rs1049793R	GAGGCCAGATCTTGATATCCTCGAGGGCAGTACCTCATTTTCAATG	Amplification and cloning of rs1049793-centered test amplicon in pGL4.23 (KpnI-XhoI); reverse primer
chr16_14294829_rs1704528F	CTGGCCTAACTGGCCGGTACCCAAAACAAAACAAAACAAAAAAACATGGG	Amplification and cloning of rs1704528-centered test amplicon in pGL4.23 (KpnI-XhoI); forward primer
chr16_14294957_rs1704528R	GAGGCCAGATCTTGATATCCTCGAGATGGGTGGTATTGACAGCTCC	Amplification and cloning of rs1704528-centered test amplicon in pGL4.23 (KpnI-XhoI); reverse primer
chr16_14301156_rs246184F	CTGGCCTAACTGGCCGGTACCTGGGGGTCCCTGGGCAGG	Amplification and cloning of rs246184-centered test amplicon in pGL4.23 (KpnI-XhoI); forward primer
chr16_14301284_rs246184R	GAGGCCAGATCTTGATATCCTCGAGGCTGACACTCTCACCAGCCATAGC	Amplification and cloning of rs246184-centered test amplicon in pGL4.23 (KpnI-XhoI); reverse primer
chr17_34980503_rs12945428F	CTGGCCTAACTGGCCGGTACCCTGCCTCCCGCTCTAGGA	Amplification and cloning of rs12945428-centered test amplicon in pGL4.23 (KpnI-XhoI); forward primer
chr17_34980631_rs12945428R	GAGGCCAGATCTTGATATCCTCGAGGCCCCTCACCTGCCTCTC	Amplification and cloning of rs12945428-centered test amplicon in pGL4.23 (KpnI-XhoI); reverse primer
RVprimer3	CTAGCAAAATAGGCTGTCCC	pGL4.23 backbone forward sequencing primer
pGL4.23_Rev	GTCTTCGAGTGGGTAGAATG	pGL4.23 backbone reverse sequencing primer
